# A passive protein environment offsets RNA folding energetics in cells

**DOI:** 10.64898/2026.09.07.749977

**Authors:** M. Todisco, F. Boskovic, A. Jain

## Abstract

RNA structure can be predicted from sequence in dilute solution, but these predictions often fail in cells. Many cellular RNAs keep their *in vitro* folds, whereas others are substantially less structured. We combined single-molecule FRET with *Xenopus* oocyte extract to measure RNA folding and duplex formation under cell-like conditions. Extract proteins passively suppressed base pairing: they slowed apparent strand association while leaving duplex dissociation largely unchanged, without sequence specificity or ATP consumption. A competitive binding model captured this activity as an effective folding penalty of ∼0.45 kcal/mol per nucleotide. Similar activity occurred in HeLa lysate. Applied to in-cell chemical probing data, this correction stratified reactivity across ∼42,000 stem-loops, whereas predictive models established in dilute solution classified nearly all as stably folded. Our results identify a passive protein-mediated mechanism as a key contributor to cellular RNA folding, shifting the balance between paired and unpaired states without changing the underlying base-pairing rules.
