## Supplementary material for "A passive protein environment offsets RNA folding energetics in cells": Table S3

### Sheet: Sheet1
Name	Seq	Structure	Length (nt)	Stem (bp)	Loop (nt)	dG	ViennaRNA different
MS2	ACAUGAGGAUUACCCAUGU	(((((.((....)))))))	19	7	4	-7.13	NO
tRNA-Ala stem1	GCGUAGGCGGGAGCGC	((((........))))	16	4	8	-4.67	NO
tRNA-Ala stem2	CUCCCUUGGCGUGGGAG	(((((.......)))))	17	5	7	-9.48	NO
tRNA-Ala stem3	UCCGGUUCGAUUCCGGA	(((((.......)))))	17	5	7	-8.42	NO
U2 snRNA H1	UCUCGGCCUUUUGGCUAAGA	(((.((((....)))).)))	20	7	6	-9.82	NO
U2 snRNA H2	UAUCAGUUUAAUAUCUGAUA	((((((........))))))	20	6	8	-6.86	NO
U2 snRNA H3	GUCCUCUAUCCGAGGAC	((((((.....))))))	17	6	5	-10.34	NO
U2 snRNA H5	GCAUCGACCUGGUAUUGCAGUACCUCCAGGAACGGUGC	((((((.(((((.............)))))..))))))	38	11	13	-17.59	NO
U12 snRNA H2	GAUUCGGGGUGACGCCCGAAUC	((((((((......))))))))	22	8	6	-15.88	NO
U12 snRNA H3	CUCACUGCUAAUGUGAG	((((((((......))))))))	17	5	7	-7.03	NO
hsa-mir-12136 precursor H1	CUUCCUUAGCUUGGGGG	(((((.......)))))	17	5	7	-5.85	NO
hsa-mir-12136 precursor H2	CGACCAAAGUUCGGUUG	(((((.......)))))	17	5	7	-5.34	NO
U1 small nuclear 1 H1	GGGAGAUACCAUGAUCACGAAGGUGGUUUUCCC	((((((.(((((..........)))))))))))	33	11	10	-14.46	NO
U1 small nuclear 1 H2	AGGGCGAGGCUUAUCCAUUGCACUCCGGAUGUGCUGACCCCU	((((.(.(((.(((((..........))))).)))..)))))	42	13	10	-17.49	NO
U1 small nuclear 1 H4	GGGGGACUGCGUUCGCGCUUUCCCCU	((((((..(((....)))..))))))	26	9	4	-17.32	NO
ZL2	GGCCUCAAGUGAUGGAGAGCAAUACCCGGGGAUGACUGUGACCACAUUGGGAUGUAUUCGUACUGUCUGAUGGGGCC	(((((((...(((((...(((((((((.((..((........))..)).))..))))).)).)))))...)))))))	77	25	8	-27.81	NO
SCARNA11 H1	UGUCCUGGCCUAUUUUUCUGCUCCCCUGUGCUCAGUUCUAACAGGGUAGUCUGGCAGGACA	(((((((.((.........(((.((((((...........)))))).)))..)))))))))	61	18	11	-28	NO
SCARNA11 H2	CCUCUCAGUUUAGGAGGGCCGUCCUAAGAAUAGGGCUGGCUCUUAAAGGCACGAGAGG	((((((.((((..(((((((((((((....)))))).)))))))..))))..))))))	58	23	4	-35.73	NO
